# Single cell Transcriptome and T cell Repertoire Mapping of the Mechanistic Signatures and T cell Trajectories Contributing to Vascular and Dermal Manifestations of Behcet’s Disease

**DOI:** 10.1101/2022.03.22.485251

**Authors:** Ling Chang, Zihan Zheng, Qinghua Zou, Bing Zhong, Chengshun Chen, Xian Cheng, Qingshan Ni, Tiantian Che, Zhihua Zhao, Chunhao Cao, Yiwen Zhou, Xiangyu Tang, Zhifang Zhai, Jing Zhao, Junying Zhang, Liting Wang, Ying Wan, Guangxing Chen, Jingyi Li, Liyun Zou, Yuzhang Wu

**Author notes:** These authors contributed equally to the manuscript (Ling Chang, Zihan Zheng).

## Abstract

Behcet’s disease (BD) is a form of vasculitis characterized by complex multi-organ manifestations that may frequently recur and induce major tissue damage. Although genetic association studies have identified a number of risk factors, the etiology of BD and its tissue manifestations remains unknown, and the landscape of immune responses in BD is opaque, particularly in terms of inflammatory recurrence. In this study, we mapped the transcriptomes of the immune cell compartment in BD at single-cell resolution, sampling both circulation and affected skin in order to chart the immune interplay driving pathogenesis. Through comprehensive expression and communication analysis of the twenty major cell types identified, we observe striking mechanistic differences in immune response between BD skin lesions and peripheral circulation involving TNF signaling and T cell migration. Through integrated TCR sequencing, we further discover a pattern of clonal sharing between circulating and skin CD8+T cell populations along a trajectory defined by the acquisition of tissue-residential properties. In addition, we also identify a population of expanded CD4+ Tregs with the propensity to produce IL-32. Instead of suppressing effector T cell proliferation and function, IL-32 triggers increased expression of CD97, and may thus encourage prolonged local T cell activity in the skin. Collectively, our data serve to advance understandings of contributions of varying immune cell types to BD pathogenesis in the vasculature and skin, as well as the lifecycle patterns of T cells clones in this context. These data may also assist in further investigations of the mechanisms contributing to Treg dysfunction in systemic autoimmunity, while generating a conceptual model of T cell function contributing to BD recurrence.
