## Supplementary material for "Single cell Transcriptome and T cell Repertoire Mapping of the Mechanistic Signatures and T cell Trajectories Contributing to Vascular and Dermal Manifestations of Behcet’s Disease": TableS3

TCRb	PB_CTL	PB_GZMK	PB_ISGhi	PB_Naive	PB_TRM	SK_CTL	SK_GZMK	SK_ISGhi	SK_Naive	SK_TRM
CASSLTGVGEQFF	9	1	0	0	86	2	1	0	0	1
CASSEARDRPSYEQYF	25	20	0	0	4	0	0	0	0	0
CASSISSINEQFF	3	0	0	1	44	0	0	0	0	0
CASSNGLAGGTQYF	15	8	0	0	19	5	1	0	0	0
CASSLRADTQYF	6	1	0	0	38	1	0	0	0	0
CASSIYWQGLRSNTEAFF	31	5	0	0	4	0	1	0	0	0
CASSLGRENANIQYF	10	25	0	1	1	1	0	0	0	0
CASSPGLAGNLGANVLTF	14	15	0	0	5	0	0	0	0	0
CASSLEGRGGLAGIYEQYF	0	5	0	0	0	19	0	0	0	4
CASSLSGTDTQYF	1	3	0	0	1	10	12	0	0	1
CASSVRDTAYNEQFF	0	0	0	0	24	0	0	0	0	2
CASSPGTEQYF	0	9	0	0	12	1	1	0	0	2
CASDRTSTDTQYF	0	0	0	0	0	9	14	0	0	0
CSASAAGTQYF	8	10	0	1	0	1	0	0	0	0
CSAKRSDGEGSDYGYTF	5	0	0	0	11	1	1	0	0	1
CASSVTGGGNEKLFF	0	1	0	0	0	6	0	0	0	10
CASSLADRGNEKLFF	0	8	0	0	4	0	3	0	0	1
CASSSPGQNFYEQYF	0	8	0	0	0	1	6	0	0	1
CASSRLAGGGSRAGELFF	4	0	0	0	12	0	0	0	0	0
CASSLGTSAPLFF	0	1	0	0	13	0	0	0	0	1
CASSQYRGFFYEQYF	0	0	0	0	0	5	10	0	0	0
CASSHTERGSDTQYF	0	5	0	0	0	0	4	0	0	3
CASSPRGQGSNTEAFF	0	1	0	0	0	1	1	0	0	8
CAIEPGWGQETQYF	0	0	0	0	11	0	0	0	0	0
CASSAQGGGGSETQYF	0	4	0	0	0	6	1	0	0	0
CASSFWNQPRDNENTEAFF	1	8	0	0	0	1	1	0	0	0
CASSLEGRGSNGELFF	0	0	0	0	10	0	0	0	0	0
CASSSGGTGHEQYF	0	0	0	0	0	4	0	0	0	5
CSVGTSGTTFNEQFF	0	0	0	0	0	3	2	0	0	4
CASSLYSGTPDTQYF	0	0	0	0	0	2	7	0	0	0
CASSSLPGPKGTDTQYF	8	1	0	0	0	0	0	0	0	0
CASSFPGQGRSGKTEAFF	0	1	0	0	5	0	0	0	0	2
CASSLFYSSYNEQFF	0	1	0	0	0	5	1	0	0	1
CASSSQGLLNTEAFF	0	4	0	0	0	0	4	0	0	0
CSASGESSYEQYF	0	2	0	0	0	1	0	0	0	4
CASSTHRGTGKNIQYF	0	2	0	0	0	4	1	0	0	0
CSAPHGVGGGTYEQYF	0	0	0	0	0	2	5	0	0	0
CASEPYGDYTDTQYF	0	3	0	0	0	1	2	0	0	0
CASGWRLAAPLILSTGELFF	0	0	0	0	0	4	2	0	0	0
CASSEYGGSSYEQYF	1	0	1	0	4	0	0	0	0	0
CASSSPKGWGGYTF	3	0	0	0	1	2	0	0	0	0
CSASGGALDGYTF	0	1	0	0	0	0	5	0	0	0
CASSPGLAGTEQYF	0	1	0	0	0	0	3	0	0	1
CASRGNTEAFF	1	3	0	0	1	0	0	0	0	0
CASSFGGSYGYTF	2	0	0	0	2	1	0	0	0	0
CASSHSPGQLSPLHF	0	0	0	0	0	4	1	0	0	0
CASSLVRRGTSTDTQYF	0	0	0	0	5	0	0	0	0	0
CASSQEVGLAGRTDTQYF	0	0	0	0	0	3	1	1	0	0
CASSTTGSPYEQYF	1	2	0	0	0	0	2	0	0	0
CASSYGAGYEQYF	2	1	0	0	2	0	0	0	0	0
CARYPPPLYNEQFF	0	0	0	0	0	3	0	0	0	1
CASRGLGNEQFF	0	0	0	0	0	1	3	0	0	0
CASRKDQETQYF	0	1	0	0	0	1	2	0	0	0
CASRSQGNQPQHF	0	3	0	0	0	0	1	0	0	0
CASSLGSWQSPLHF	4	0	0	0	0	0	0	0	0	0
CASSLGVGRDTQYF	1	2	0	0	0	0	1	0	0	0
CASSLQGISTGELFF	0	1	0	0	0	2	1	0	0	0
CASSLSDGYEQYF	0	4	0	0	0	0	0	0	0	0
CASSLSLSSVSEQFF	0	4	0	0	0	0	0	0	0	0
CASSLSWTDQPQHF	0	0	0	0	0	1	3	0	0	0
CASSMGTSGTRGEQYF	0	4	0	0	0	0	0	0	0	0
CASSYLTGGGDGYTF	0	1	0	0	0	3	0	0	0	0
CASVRGGIYNEQFF	1	2	0	0	0	1	0	0	0	0
CASSFGGFKELFF	0	0	0	0	0	0	0	0	0	3
CASRPGVGNQPQHF	0	1	0	0	0	0	0	0	0	2
CASSERSQVNTGELFF	0	0	0	0	0	1	0	0	0	2
CASSPGSGSGRRGDTQYF	0	0	0	0	0	1	0	0	0	2
CSAREQAGDRAETQYF	0	0	0	0	0	1	1	0	0	1
CSARQGAYNEQFF	0	0	0	0	0	0	2	0	0	1
CASGAGEQYF	1	2	0	0	0	0	0	0	0	0
CASRLSGRPYNEQFF	0	1	0	0	0	2	0	0	0	0
CASRSRDRPYEQYF	0	0	0	0	0	1	2	0	0	0
CASSERTSGSTLQETQYF	0	3	0	0	0	0	0	0	0	0
CASSFTSGLGNEQFF	0	1	1	0	0	0	1	0	0	0
CASSLGRTDYGYTF	0	1	0	0	0	0	2	0	0	0
CASSPRWGQDREAFF	0	2	0	0	1	0	0	0	0	0
CASSSRLAPRDTQYF	0	1	0	0	2	0	0	0	0	0
CASSVAGADTDTQYF	0	2	0	1	0	0	0	0	0	0
CASTQLGHGGGELFF	0	3	0	0	0	0	0	0	0	0
CAVRGAEAFF	0	1	0	0	0	2	0	0	0	0
CSAHNQDRDGNTIYF	0	0	0	0	1	0	2	0	0	0
CSAIQTGIEQYF	0	3	0	0	0	0	0	0	0	0
CSAQLDDTNPNYGYTF	0	0	0	0	0	1	2	0	0	0
CSARDPTGPTDTQYF	0	0	0	0	0	0	3	0	0	0
CASRGGDSYNEQFF	0	0	0	0	0	0	0	0	0	2
CASRKALGGTGELFF	0	0	0	0	0	0	0	0	0	2
CASSFGTSGRTPDTQYF	0	0	0	0	0	0	0	0	0	2
CASSIASGLAADYEQFF	0	0	0	0	0	0	0	0	0	2
CASSLRQDGNYGYTF	0	0	0	0	0	0	0	0	0	2
CASSLSAGVGDEQFF	0	0	0	0	0	0	0	0	0	2
CASSTVETQYF	0	0	0	0	0	0	0	0	0	2
CASTEQGQPQHF	0	0	0	0	0	0	0	0	0	2
CASKNVAATRGTQYF	0	1	0	0	0	0	0	0	0	1
CASRIRDRVLGEQFF	0	0	0	0	0	1	0	0	0	1
CASSAQTSIGTQYF	0	0	0	0	0	1	0	0	0	1
CASSITGNTEAFF	0	1	0	0	0	0	0	0	0	1
CASSLGTGGQPQHF	0	1	0	0	0	0	0	0	0	1
CASSLVGTDEKLFF	0	0	0	0	0	1	0	0	0	1
CAGGGGGYEQYF	0	1	0	0	0	0	1	0	0	0
CASGPGTVVEQFF	0	2	0	0	0	0	0	0	0	0
CASKADNYGYTF	0	2	0	0	0	0	0	0	0	0
CASLQSGSNEQFF	0	0	0	0	0	0	2	0	0	0
CASNKIPRAEQYF	0	0	0	0	0	2	0	0	0	0
CASNTGLAEEQYF	0	2	0	0	0	0	0	0	0	0
CASRKLQDSEQYF	0	0	0	0	0	1	1	0	0	0
CASRLLAGETYEQYF	2	0	0	0	0	0	0	0	0	0
CASSAMDREGRYEQYF	0	1	0	0	0	0	1	0	0	0
CASSARTSGRRGVETQYF	0	0	0	0	0	0	2	0	0	0
CASSDSDSNQPQHF	0	2	0	0	0	0	0	0	0	0
CASSETSGPYNEQFF	0	2	0	0	0	0	0	0	0	0
CASSIADSPNEQFF	1	1	0	0	0	0	0	0	0	0
CASSLALENTGELFF	0	2	0	0	0	0	0	0	0	0
CASSLAPKGPGGAFF	0	0	0	0	0	0	2	0	0	0
CASSLASGADTQYF	0	2	0	0	0	0	0	0	0	0
CASSLEQTLNYGYTF	0	2	0	0	0	0	0	0	0	0
CASSLERGQRGAFF	0	0	0	0	0	0	2	0	0	0
CASSLGAGSYNEQFF	0	1	0	0	0	1	0	0	0	0
CASSLGDRNSYEQYF	0	2	0	0	0	0	0	0	0	0
CASSLGGQGHEQYF	0	0	0	0	0	2	0	0	0	0
CASSLGPSVFF	0	2	0	0	0	0	0	0	0	0
CASSLLEIQGVNGYTF	1	1	0	0	0	0	0	0	0	0
CASSLLRPGVWETQYF	0	0	0	0	0	0	2	0	0	0
CASSLMGGQASEAFF	0	1	0	1	0	0	0	0	0	0
CASSLSGNTEAFF	0	1	0	0	0	1	0	0	0	0
CASSLTLLAGGGNEQFF	0	0	0	0	0	0	2	0	0	0
CASSLVHPGSSTDTQYF	0	1	0	0	0	1	0	0	0	0
CASSNRMSSYEQYF	0	0	0	0	0	0	2	0	0	0
CASSPGGRDSQETQYF	0	0	0	0	0	0	1	1	0	0
CASSPGTSNEQFF	0	0	0	0	2	0	0	0	0	0
CASSPLAVKTGELFF	0	2	0	0	0	0	0	0	0	0
CASSPLGEQHNEQFF	0	2	0	0	0	0	0	0	0	0
CASSPQRTGYNEKLFF	0	0	0	0	0	0	2	0	0	0
CASSPRTSGSTFQETQYF	0	2	0	0	0	0	0	0	0	0
CASSPSRDTLAKNIQYF	0	0	0	0	0	1	1	0	0	0
CASSPTLDSPYGYTF	0	0	0	0	0	0	2	0	0	0
CASSQDMETQYF	0	0	0	0	0	0	2	0	0	0
CASSQELSRAFSYEQYF	0	1	0	0	1	0	0	0	0	0
CASSQGFRDRGGTEAFF	0	2	0	0	0	0	0	0	0	0
CASSRDPSSNEQFF	0	2	0	0	0	0	0	0	0	0
CASSREEEGTGELFF	0	1	0	0	0	1	0	0	0	0
CASSRLQGETGELFF	0	0	0	0	0	1	1	0	0	0
CASSSGLTGEQYF	0	2	0	0	0	0	0	0	0	0
CASSSTGMNTEAFF	0	2	0	0	0	0	0	0	0	0
CASSTMTGASYGYTF	0	0	0	0	0	0	0	0	2	0
CASSVAGSGSSYEQFF	0	1	0	0	0	0	1	0	0	0
CASSVEGFETQYF	0	1	0	0	0	0	1	0	0	0
CASSVGQGYEQYF	1	0	0	0	1	0	0	0	0	0
CASSYDGTGINEQFF	0	1	0	0	0	1	0	0	0	0
CASSYDPYNEQFF	0	2	0	0	0	0	0	0	0	0
CASSYEGRGYTF	0	0	0	0	0	0	2	0	0	0
CASSYSLGQSETQYF	0	0	0	0	0	1	1	0	0	0
CASSYSVGDRVTYEQYF	0	0	0	0	0	0	0	1	1	0
CASSYVEADGVYGYTF	0	0	0	0	0	0	2	0	0	0
CASTGRTGGDYEQYF	0	0	0	2	0	0	0	0	0	0
CASTKREGRAYEQYF	1	0	0	0	0	0	1	0	0	0
CASTPPRGPQHF	0	0	0	0	0	0	2	0	0	0
CASTSPGLLEPGELFF	0	1	0	0	1	0	0	0	0	0
CASTSSASTYNEQFF	0	2	0	0	0	0	0	0	0	0
CATCTTSTDTQYF	2	0	0	0	0	0	0	0	0	0
CATSRDQFPDTQYF	0	0	0	0	1	1	0	0	0	0
CATSREAGGPIDTQYF	0	0	0	1	0	0	0	0	1	0
CATSRPSRLPTSYEQYF	0	1	0	0	0	1	0	0	0	0
CSAHSEDRDRTEAFF	0	0	0	0	2	0	0	0	0	0
CSAPQETQYF	0	0	0	0	0	0	2	0	0	0
CSARVGGWGSTEAFF	0	1	0	0	0	1	0	0	0	0
CSASFTRDAYSYNEQFF	0	1	0	0	0	1	0	0	0	0
CSVERPADGNEQYF	0	0	0	2	0	0	0	0	0	0
CSVPTVYGYTF	0	2	0	0	0	0	0	0	0	0
CAIAGTGLRDTEAFF	0	0	0	0	0	0	0	0	0	1
CAINDMNEQFF	0	0	0	0	0	0	0	0	0	1
CAISVTGNTEAFF	0	0	0	0	0	0	0	0	0	1
CASRALATNEKLFF	0	0	0	0	0	0	0	0	0	1
CASRDYLNNEQFF	0	0	0	0	0	0	0	0	0	1
CASRFSYSGRRDTQYF	0	0	0	0	0	0	0	0	0	1
CASRGYITGELFF	0	0	0	0	0	0	0	0	0	1
CASRPTRGSGNTIYF	0	0	0	0	0	0	0	0	0	1
CASSAGTSGREYEQYF	0	0	0	0	0	0	0	0	0	1
CASSATHWGTEAFF	0	0	0	0	0	0	0	0	0	1
CASSDGLAGVNEQFF	0	0	0	0	0	0	0	0	0	1
CASSELRQVLNTEAFF	0	0	0	0	0	0	0	0	0	1
CASSFFSGEQFF	0	0	0	0	0	0	0	0	0	1
CASSFGEGGVIEQFF	0	0	0	0	0	0	0	0	0	1
CASSFWGLAGGPTDTQYF	0	0	0	0	0	0	0	0	0	1
CASSGLRQGRKLFF	0	0	0	0	0	0	0	0	0	1
CASSIASTTGELFF	0	0	0	0	0	0	0	0	0	1
CASSLAGDSSVDNEQFF	0	0	0	0	0	0	0	0	0	1
CASSLEPSGAYNEQFF	0	0	0	0	0	0	0	0	0	1
CASSLISQGIYNEQFF	0	0	0	0	0	0	0	0	0	1
CASSLRPGGDGELFF	0	0	0	0	0	0	0	0	0	1
CASSLRRRGQNYGYTF	0	0	0	0	0	0	0	0	0	1
CASSLTAGGTNTEAFF	0	0	0	0	0	0	0	0	0	1
CASSLVAGMNTEAFF	0	0	0	0	0	0	0	0	0	1
CASSLVQGGHFF	0	0	0	0	0	0	0	0	0	1
CASSNDPSRAHHIF	0	0	0	0	0	0	0	0	0	1
CASSPGGLGEQFF	0	0	0	0	0	0	0	0	0	1
CASSQAGTAHYEQYF	0	0	0	0	0	0	0	0	0	1
CASSQDLAGVTGELFF	0	0	0	0	0	0	0	0	0	1
CASSRGGDTEAFF	0	0	0	0	0	0	0	0	0	1
CASSRLGTSPFDEQFF	0	0	0	0	0	0	0	0	0	1
CASSSGTGGFGANVLTF	0	0	0	0	0	0	0	0	0	1
CASSSSTGVAWNEQFF	0	0	0	0	0	0	0	0	0	1
CASSSTGNTEAFF	0	0	0	0	0	0	0	0	0	1
CASSTQDRRRYGYTF	0	0	0	0	0	0	0	0	0	1
CASSVGGRNTDTQYF	0	0	0	0	0	0	0	0	0	1
CASSVGLLDRGTEAFF	0	0	0	0	0	0	0	0	0	1
CASSVLGQNNSPLHF	0	0	0	0	0	0	0	0	0	1
CASSYEWGGRKRETQYF	0	0	0	0	0	0	0	0	0	1
CASSYNLGTANYGYTF	0	0	0	0	0	0	0	0	0	1
CASTEIGQGNEKLFF	0	0	0	0	0	0	0	0	0	1
CASTRQEKDQPQHF	0	0	0	0	0	0	0	0	0	1
CATSDLHGQGALETQYF	0	0	0	0	0	0	0	0	0	1
CSAAQGQSYNYGYTF	0	0	0	0	0	0	0	0	0	1
CSADRQGSETQYF	0	0	0	0	0	0	0	0	0	1
CSARDFRTALRGGSYNEQFF	0	0	0	0	0	0	0	0	0	1
CSARDGAKDEQFF	0	0	0	0	0	0	0	0	0	1
CSARGQTLQFF	0	0	0	0	0	0	0	0	0	1
CSARTGGKQKLFF	0	0	0	0	0	0	0	0	0	1
CSATGLAGITDTQYF	0	0	0	0	0	0	0	0	0	1
CSATPGQGYYGYTF	0	0	0	0	0	0	0	0	0	1
CSATPLGSRGSNTEAFF	0	0	0	0	0	0	0	0	0	1
CSVEEAVTGRTGELFF	0	0	0	0	0	0	0	0	0	1
CAAGPTTNEKLFF	0	1	0	0	0	0	0	0	0	0
CAARGQRNIQYF	0	0	0	1	0	0	0	0	0	0
CACALGASSYNEQFF	0	1	0	0	0	0	0	0	0	0
CADRDRSRYGYTF	0	1	0	0	0	0	0	0	0	0
CAHRWGDEKLFF	0	1	0	0	0	0	0	0	0	0
CAIAPGGAGYGYTF	0	0	0	0	0	0	1	0	0	0
CAIRPTSGSFYEQFF	0	0	0	0	0	0	0	0	1	0
CAISDDGYTF	0	0	0	1	0	0	0	0	0	0
CAISDGTASNYGYTF	0	1	0	0	0	0	0	0	0	0
CAISDSGMDYGYTF	0	0	0	0	0	0	0	1	0	0
CAISEARQSSGNTIYF	0	1	0	0	0	0	0	0	0	0
CAISEGFAGGSGANVLTF	0	0	1	0	0	0	0	0	0	0
CAISERPVNEQFF	0	0	1	0	0	0	0	0	0	0
CAISESGSDYGYTF	0	1	0	0	0	0	0	0	0	0
CAISESNATSTDTQYF	0	0	0	0	0	0	0	1	0	0
CAISESQTSGPYNEQFF	0	0	1	0	0	0	0	0	0	0
CAISETDQPQHF	0	1	0	0	0	0	0	0	0	0
CAISGRLEETQYF	0	0	0	1	0	0	0	0	0	0
CAISPGQLANNEQFF	0	0	0	0	0	0	0	1	0	0
CAISQGSTRDVGTHNEQFF	0	0	0	0	0	0	1	0	0	0
CAISQTGGSTEAFF	0	1	0	0	0	0	0	0	0	0
CAISSLNEKLFF	0	0	1	0	0	0	0	0	0	0
CAISVTGASTNEQFF	0	0	0	0	0	0	1	0	0	0
CASAGDNTEAFF	0	1	0	0	0	0	0	0	0	0
CASANTDTQYF	0	0	1	0	0	0	0	0	0	0
CASDLVDAYNEQFF	0	1	0	0	0	0	0	0	0	0
CASEFEQGVYEQYF	0	0	1	0	0	0	0	0	0	0
CASGGQTIVANTGELFF	0	0	0	1	0	0	0	0	0	0
CASGLGQGNAFF	0	1	0	0	0	0	0	0	0	0
CASGLVLGQRNYGYTF	0	0	0	0	0	0	0	1	0	0
CASGRQGGTEQYF	0	1	0	0	0	0	0	0	0	0
CASGRYGEQYF	0	0	0	0	0	0	1	0	0	0
CASGSRRTGGTEAFF	0	0	0	0	0	0	1	0	0	0
CASGSRVETQYF	0	0	1	0	0	0	0	0	0	0
CASGTGEGSYEQYF	0	0	0	0	0	0	0	0	1	0
CASGWGADRTDTQYF	0	0	0	0	0	0	0	0	1	0
CASGYGGSYGYTF	0	0	0	1	0	0	0	0	0	0
CASHLTGLNTEAFF	0	1	0	0	0	0	0	0	0	0
CASHRSGANVLTF	1	0	0	0	0	0	0	0	0	0
CASIGGMGNTGELFF	0	1	0	0	0	0	0	0	0	0
CASILGQTLIPNTEAFF	0	1	0	0	0	0	0	0	0	0
CASINPGHDTGELFF	0	0	1	0	0	0	0	0	0	0
CASIPRVRETQYF	0	0	0	0	0	0	1	0	0	0
CASIRTGSGNTIYF	0	1	0	0	0	0	0	0	0	0
CASISTQGRARKVAFF	0	0	0	0	0	0	1	0	0	0
CASKEDGRPRGQETQYF	0	0	1	0	0	0	0	0	0	0
CASKGQGNQPQHF	0	0	0	0	0	0	1	0	0	0
CASKGSTNTGELFF	0	0	1	0	0	0	0	0	0	0
CASKKSGRAEGEQYF	0	1	0	0	0	0	0	0	0	0
CASKPDRVGYEQYF	0	0	0	0	0	0	0	1	0	0
CASKPGTSPYEQYF	0	0	0	0	0	1	0	0	0	0
CASKREASYEQYF	0	0	0	0	0	0	1	0	0	0
CASKTGGLVAEAFF	0	0	0	0	0	0	1	0	0	0
CASKVRAGGLNTEAFF	0	0	1	0	0	0	0	0	0	0
CASKWGDDYGYTF	0	1	0	0	0	0	0	0	0	0
CASLNRGEAFF	0	0	0	0	0	0	0	1	0	0
CASNNRDRVNQPQHF	0	0	0	0	0	0	1	0	0	0
CASNRDRGPEQYF	0	1	0	0	0	0	0	0	0	0
CASQGRYGLYNEQFF	0	0	0	0	0	0	0	1	0	0
CASQRLLAASTDTQYF	0	1	0	0	0	0	0	0	0	0
CASQTSGGLSGANVLTF	0	0	0	0	0	0	0	1	0	0
CASQWSGRRYEQYF	0	1	0	0	0	0	0	0	0	0
CASRAPGQENNSPLHF	0	0	0	0	0	0	1	0	0	0
CASRDPGLAGGVDTQYF	0	0	0	0	0	0	0	0	1	0
CASREGAHSNQPQHF	0	0	0	0	0	1	0	0	0	0
CASRGLFQPQHF	0	0	0	0	0	0	0	0	1	0
CASRGQSMNTEAFF	0	0	1	0	0	0	0	0	0	0
CASRGQTNNEKLFF	0	0	0	0	0	0	1	0	0	0
CASRGSATYNEQFF	0	1	0	0	0	0	0	0	0	0
CASRKAGTTNTGELFF	0	1	0	0	0	0	0	0	0	0
CASRKDRGLYEQYF	0	0	0	1	0	0	0	0	0	0
CASRLAGDNEQFF	0	0	0	0	0	0	1	0	0	0
CASRLASSRWGSNEKLFF	0	1	0	0	0	0	0	0	0	0
CASRLGAASSYNEQFF	0	1	0	0	0	0	0	0	0	0
CASRLSSPHSEQYF	0	0	0	1	0	0	0	0	0	0
CASRLTQLSYEQYF	0	0	1	0	0	0	0	0	0	0
CASRNRDHNEQFF	0	0	0	1	0	0	0	0	0	0
CASRPDRIFTYGYTF	0	0	1	0	0	0	0	0	0	0
CASRPGLAGVVYEQYF	0	1	0	0	0	0	0	0	0	0
CASRPSTWSSYNEQFF	0	0	0	0	0	0	0	1	0	0
CASRPSVNYGYTF	0	0	1	0	0	0	0	0	0	0
CASRRDSSTGELFF	0	1	0	0	0	0	0	0	0	0
CASRRGGASYNEQFF	0	0	1	0	0	0	0	0	0	0
CASRRGPGQGRATDTQYF	0	1	0	0	0	0	0	0	0	0
CASRRGSEQFF	0	0	0	1	0	0	0	0	0	0
CASRRGVGYTF	0	1	0	0	0	0	0	0	0	0
CASRRMGGYTF	0	1	0	0	0	0	0	0	0	0
CASRRQTRTDTQYF	0	0	0	1	0	0	0	0	0	0
CASRSALIGTDTQYF	0	0	0	1	0	0	0	0	0	0
CASRSTGDTEAFF	0	0	0	0	0	0	1	0	0	0
CASRTDRGSTGELFF	0	0	0	0	0	0	0	0	1	0
CASRTGDGYTF	0	0	0	0	0	1	0	0	0	0
CASRTGGREFF	0	0	0	1	0	0	0	0	0	0
CASRVTGDQPQHF	0	0	0	0	0	0	1	0	0	0
CASRVVGQTYEQYF	0	1	0	0	0	0	0	0	0	0
CASRYGHLSNQPQHF	0	0	0	0	0	0	1	0	0	0
CASRYRGRYGYTF	0	0	0	0	0	0	0	0	1	0
CASSADGAGTEQYF	0	0	0	0	0	0	1	0	0	0
CASSADRGWTEAFF	0	0	0	0	0	0	1	0	0	0
CASSADSNQPQHF	0	0	1	0	0	0	0	0	0	0
CASSADSNSGQPQHF	0	1	0	0	0	0	0	0	0	0
CASSAEQGSNYGYTF	0	1	0	0	0	0	0	0	0	0
CASSAGELFF	1	0	0	0	0	0	0	0	0	0
CASSAGLGLTDTQYF	0	0	0	0	0	0	0	0	1	0
CASSAGLVFEQFF	0	0	0	0	0	0	1	0	0	0
CASSAGTAGDTEAFF	0	0	0	0	0	0	1	0	0	0
CASSAGTGNQPQHF	0	1	0	0	0	0	0	0	0	0
CASSAHPGPSGIDTQYF	0	0	0	1	0	0	0	0	0	0
CASSALGDSNTGELFF	0	0	0	0	0	0	0	0	1	0
CASSAPGLVGLETQYF	0	1	0	0	0	0	0	0	0	0
CASSAPLRYGYTF	0	0	0	1	0	0	0	0	0	0
CASSAPRERGRQFF	0	0	0	1	0	0	0	0	0	0
CASSAQGGRELYNEQFF	0	0	0	0	0	0	1	0	0	0
CASSAQVVGQPQHF	0	0	0	0	0	0	1	0	0	0
CASSARDRGPLGYGYTF	0	0	1	0	0	0	0	0	0	0
CASSARGHQTQYNEQFF	0	0	0	1	0	0	0	0	0	0
CASSARVAGDNEQFF	0	0	1	0	0	0	0	0	0	0
CASSASGGRKYEQYF	0	1	0	0	0	0	0	0	0	0
CASSASGRSYEQFF	0	0	0	1	0	0	0	0	0	0
CASSASLPDTQYF	1	0	0	0	0	0	0	0	0	0
CASSDASGLVLNTEAFF	0	0	0	0	0	0	0	1	0	0
CASSDGRGYSSYNEQFF	0	0	1	0	0	0	0	0	0	0
CASSDGTGASPLHF	0	0	0	0	0	1	0	0	0	0
CASSDGTGLNEQFF	0	0	0	1	0	0	0	0	0	0
CASSDLTGLRQETQYF	0	0	0	0	0	1	0	0	0	0
CASSDPGTNQPQHF	0	0	0	0	0	1	0	0	0	0
CASSDQADNNSPLHF	0	1	0	0	0	0	0	0	0	0
CASSDRDNEQFF	0	1	0	0	0	0	0	0	0	0
CASSDRFAATNEKLFF	0	0	0	0	0	1	0	0	0	0
CASSDRSSGRAYDEQYF	0	0	1	0	0	0	0	0	0	0
CASSDSNQPQHF	0	0	1	0	0	0	0	0	0	0
CASSDSTSALFEQFF	0	1	0	0	0	0	0	0	0	0
CASSEAPGNEQFF	0	0	0	1	0	0	0	0	0	0
CASSEAVRQRYNEQFF	0	0	0	0	0	0	0	1	0	0
CASSEELSYNEQFF	0	1	0	0	0	0	0	0	0	0
CASSEEPGNQPQHF	0	1	0	0	0	0	0	0	0	0
CASSEESGVRGNTEAFF	0	0	0	0	0	0	1	0	0	0
CASSEFGAIYNEQFF	0	0	0	1	0	0	0	0	0	0
CASSEFGRGNTEAFF	0	0	0	0	0	1	0	0	0	0
CASSEFWTSGSNEQFF	0	0	0	1	0	0	0	0	0	0
CASSEGAGRREAFF	0	0	0	0	0	0	1	0	0	0
CASSEGGFFGSGANVLTF	0	0	0	0	0	0	1	0	0	0
CASSEGGQSEAFF	0	0	0	0	0	1	0	0	0	0
CASSEGLTPSGVNNEQFF	0	0	0	1	0	0	0	0	0	0
CASSEGLVSDEQYF	0	0	0	0	0	0	1	0	0	0
CASSEGRRSSYNEQFF	0	0	0	0	1	0	0	0	0	0
CASSEGSYNEQFF	0	1	0	0	0	0	0	0	0	0
CASSEGWAGRETQYF	0	0	0	1	0	0	0	0	0	0
CASSENRGQETQYF	0	0	1	0	0	0	0	0	0	0
CASSEPVRGRDTQYF	0	1	0	0	0	0	0	0	0	0
CASSEQNYGYTF	0	1	0	0	0	0	0	0	0	0
CASSERGTGETQYF	0	1	0	0	0	0	0	0	0	0
CASSERVAGVLEQFF	0	0	1	0	0	0	0	0	0	0
CASSESGIQPQHF	0	0	0	0	0	0	0	0	1	0
CASSESTDTQYF	0	0	1	0	0	0	0	0	0	0
CASSESVITEAFF	0	1	0	0	0	0	0	0	0	0
CASSETGSPNTGELFF	0	1	0	0	0	0	0	0	0	0
CASSETGTGEKLFF	0	0	0	0	0	0	1	0	0	0
CASSETSSSTDTQYF	0	0	0	1	0	0	0	0	0	0
CASSETSWETQYF	0	0	1	0	0	0	0	0	0	0
CASSEVGLAANEQFF	0	1	0	0	0	0	0	0	0	0
CASSEVGQLVETQYF	0	0	1	0	0	0	0	0	0	0
CASSEWAGNTEAFF	0	1	0	0	0	0	0	0	0	0
CASSEWLRAGKSSYEQYF	0	0	0	0	0	0	1	0	0	0
CASSEWRSSEYTDTQYF	0	1	0	0	0	0	0	0	0	0
CASSEYVTADEQYF	0	0	0	0	0	0	0	1	0	0
CASSFATEAFF	0	0	0	1	0	0	0	0	0	0
CASSFEDGETQYF	0	1	0	0	0	0	0	0	0	0
CASSFEGTGVTGELFF	0	0	0	1	0	0	0	0	0	0
CASSFFAGVEADTQYF	0	0	0	1	0	0	0	0	0	0
CASSFFLPRLAGRSTDTQYF	0	0	0	0	0	1	0	0	0	0
CASSFFVNQPQHF	0	1	0	0	0	0	0	0	0	0
CASSFGASGYNEQFF	0	0	0	1	0	0	0	0	0	0
CASSFGGLLLEQFF	0	0	0	1	0	0	0	0	0	0
CASSFGGTRGEQFF	0	0	0	0	0	0	1	0	0	0
CASSFGGYGYTF	0	1	0	0	0	0	0	0	0	0
CASSFGHNQPQHF	0	0	0	1	0	0	0	0	0	0
CASSFGLAGNTGELFF	0	1	0	0	0	0	0	0	0	0
CASSFGPGPRGTDTQYF	0	0	0	0	0	0	1	0	0	0
CASSFGQGEAFF	0	0	1	0	0	0	0	0	0	0
CASSFGRDMFF	0	0	0	0	0	0	1	0	0	0
CASSFGRDTQYF	0	0	0	0	0	0	0	1	0	0
CASSFGREYGYTF	0	0	1	0	0	0	0	0	0	0
CASSFGRMSGRGDEQYF	0	0	0	1	0	0	0	0	0	0
CASSFGTSAEQFF	0	0	0	0	1	0	0	0	0	0
CASSFKGYTEAFF	0	0	0	0	0	0	1	0	0	0
CASSFKIGGPSGNTIYF	0	1	0	0	0	0	0	0	0	0
CASSFLGDEQFF	0	0	0	0	0	0	1	0	0	0
CASSFMTGNTEAFF	0	0	1	0	0	0	0	0	0	0
CASSFPGTLGGSPLHF	0	0	0	0	0	0	0	1	0	0
CASSFPPTGNTEAFF	0	1	0	0	0	0	0	0	0	0
CASSFPSGTDTQYF	0	0	0	1	0	0	0	0	0	0
CASSFQGIHEQYF	0	0	0	0	0	0	0	0	1	0
CASSFQGLNYNEQFF	0	0	0	1	0	0	0	0	0	0
CASSFRDRANQPQHF	0	0	0	1	0	0	0	0	0	0
CASSFRDSSYEQYF	0	0	0	1	0	0	0	0	0	0
CASSFREALNEQFF	0	0	0	1	0	0	0	0	0	0
CASSFREDTQYF	0	0	0	0	0	1	0	0	0	0
CASSFRGRATDTQYF	0	0	0	0	0	0	0	0	1	0
CASSFRGSAQRAKQYF	0	0	0	0	0	0	0	0	1	0
CASSFSAGASYEQYF	0	0	0	0	0	1	0	0	0	0
CASSFSAGLGNEQFF	0	1	0	0	0	0	0	0	0	0
CASSFSGNPYEQYF	1	0	0	0	0	0	0	0	0	0
CASSFSGNTEAFF	0	0	0	1	0	0	0	0	0	0
CASSFSGVGLVDNEQFF	0	1	0	0	0	0	0	0	0	0
CASSFSLRRRTDTQYF	0	0	0	0	0	0	1	0	0	0
CASSFSSGSQETQYF	0	0	0	0	0	0	1	0	0	0
CASSFTDTQYF	0	0	0	1	0	0	0	0	0	0
CASSFTGGSGETQYF	0	0	0	0	0	0	1	0	0	0
CASSFTGGYQPQHF	0	1	0	0	0	0	0	0	0	0
CASSFTGNSNTGELFF	0	0	1	0	0	0	0	0	0	0
CASSFTGNYGYTF	0	0	0	0	0	0	0	0	1	0
CASSFTLSGSFGYTF	0	0	0	1	0	0	0	0	0	0
CASSFTPNEKLFF	0	1	0	0	0	0	0	0	0	0
CASSFTQATNEKLFF	0	0	1	0	0	0	0	0	0	0
CASSFTQPTNEKLFF	0	0	1	0	0	0	0	0	0	0
CASSFVAGTDTQYF	0	0	0	0	1	0	0	0	0	0
CASSFVGNTGELFF	0	0	0	0	0	0	1	0	0	0
CASSFVGQSYEQYF	0	1	0	0	0	0	0	0	0	0
CASSFVGYEQYF	0	0	0	1	0	0	0	0	0	0
CASSGDPSNTEAFF	0	0	0	0	0	0	0	1	0	0
CASSGDSPGELFF	0	0	0	1	0	0	0	0	0	0
CASSGEETQYF	0	0	0	0	0	0	1	0	0	0
CASSGFGGADTQYF	0	1	0	0	0	0	0	0	0	0
CASSGFREEVGETQYF	0	0	0	1	0	0	0	0	0	0
CASSGFSSTDTQYF	0	0	0	1	0	0	0	0	0	0
CASSGGAGANVLTF	0	1	0	0	0	0	0	0	0	0
CASSGGGLNTEAFF	0	1	0	0	0	0	0	0	0	0
CASSGGINEKLFF	0	1	0	0	0	0	0	0	0	0
CASSGGNTEAFF	0	0	0	0	0	0	0	1	0	0
CASSGGPHNTRKGFQGRYGYTF	0	1	0	0	0	0	0	0	0	0
CASSGGQAYNEQFF	0	0	0	1	0	0	0	0	0	0
CASSGGQGTGNTIYF	0	0	0	1	0	0	0	0	0	0
CASSGGSYTEAFF	0	1	0	0	0	0	0	0	0	0
CASSGLPGLAGDLEADTQYF	0	0	0	0	0	0	0	0	1	0
CASSGNRDRGRTEAFF	0	1	0	0	0	0	0	0	0	0
CASSGQGYEQFF	0	0	0	1	0	0	0	0	0	0
CASSGRDREGEEQYF	0	0	0	0	0	0	1	0	0	0
CASSGRITDTQYF	0	0	0	1	0	0	0	0	0	0
CASSGRLAATGELFF	0	0	0	0	0	0	1	0	0	0
CASSGSGMVHNEQFF	0	0	0	0	0	0	1	0	0	0
CASSGSGSGIYEQFF	0	1	0	0	0	0	0	0	0	0
CASSGSPVGTDTQYF	0	0	0	1	0	0	0	0	0	0
CASSGTGANVLTF	0	0	0	0	0	0	1	0	0	0
CASSGTGGSYEQYF	0	0	0	1	0	0	0	0	0	0
CASSGTYREQYF	0	1	0	0	0	0	0	0	0	0
CASSGWGGETNNEQFF	0	0	0	0	0	0	0	1	0	0
CASSGYNEQFF	0	0	0	0	0	0	1	0	0	0
CASSHDTAGYNEQFF	1	0	0	0	0	0	0	0	0	0
CASSHGLAVYNEQFF	0	0	0	1	0	0	0	0	0	0
CASSHRGNTEAFF	0	0	0	0	0	0	1	0	0	0
CASSHTGGNTDTQYF	0	0	0	1	0	0	0	0	0	0
CASSHTGTGYEQFF	0	0	0	0	0	0	1	0	0	0
CASSHYGGSDTQYF	0	0	0	1	0	0	0	0	0	0
CASSIAGVVHEQYF	0	0	0	0	0	0	1	0	0	0
CASSIASGYSNQPQHF	0	0	1	0	0	0	0	0	0	0
CASSIDSGSLNTEAFF	0	1	0	0	0	0	0	0	0	0
CASSIEFRQARPRSNTGELFF	0	1	0	0	0	0	0	0	0	0
CASSIEPPGDQAYEQYF	0	0	0	0	0	0	1	0	0	0
CASSIESGPSSYNEQFF	0	0	0	0	0	0	1	0	0	0
CASSIGGMGSYGYTF	0	1	0	0	0	0	0	0	0	0
CASSIGGVLGEQFF	0	0	0	0	0	0	0	0	1	0
CASSIGLASHTQYF	0	1	0	0	0	0	0	0	0	0
CASSIGSLADTQYF	0	0	0	0	0	0	1	0	0	0
CASSIGTSGSLNF	0	1	0	0	0	0	0	0	0	0
CASSIGTSGSSGTVLRPYEQYF	0	0	1	0	0	0	0	0	0	0
CASSIGVSPDTQYF	0	1	0	0	0	0	0	0	0	0
CASSIPSWTGRDGYTF	0	0	0	0	0	0	1	0	0	0
CASSIQGAQETQYF	0	0	0	1	0	0	0	0	0	0
CASSIRETQYF	0	0	0	1	0	0	0	0	0	0
CASSIRLAGVTDTQYF	0	0	0	0	1	0	0	0	0	0
CASSIRTRGTGELFF	0	1	0	0	0	0	0	0	0	0
CASSISDGWYEQYF	0	0	0	0	0	0	0	0	1	0
CASSISGQLANTEAFF	0	1	0	0	0	0	0	0	0	0
CASSISPGNPYEQYF	0	0	0	1	0	0	0	0	0	0
CASSITGVGGYTF	0	0	0	0	0	0	0	1	0	0
CASSITRSGEQYF	0	0	0	0	0	0	1	0	0	0
CASSITTGTGNQPQHF	1	0	0	0	0	0	0	0	0	0
CASSIVGDSDNYGYTF	0	0	1	0	0	0	0	0	0	0
CASSIVQSSGQPQHF	1	0	0	0	0	0	0	0	0	0
CASSIYGSTETQYF	0	0	1	0	0	0	0	0	0	0
CASSKDAGGLKTQYF	0	0	0	0	0	0	1	0	0	0
CASSKFGTSMLHEQFF	0	0	0	0	0	0	0	1	0	0
CASSKGQGSDTEAFF	0	0	0	1	0	0	0	0	0	0
CASSKLGANVGDEQFF	0	0	0	0	0	0	0	0	1	0
CASSKQGIRTDTQYF	0	0	0	0	0	0	0	0	1	0
CASSKQGSNYGYTF	0	0	1	0	0	0	0	0	0	0
CASSKRILSGTGTLPQHF	1	0	0	0	0	0	0	0	0	0
CASSKRLAGAGEIYEQYF	0	0	1	0	0	0	0	0	0	0
CASSKSTSAYEQYF	0	0	0	0	0	0	0	1	0	0
CASSLAAGTDTQYF	0	0	0	0	0	0	1	0	0	0
CASSLAAYTDTQYF	0	0	0	1	0	0	0	0	0	0
CASSLAGAGEAFF	0	0	1	0	0	0	0	0	0	0
CASSLAGALNEQFF	0	1	0	0	0	0	0	0	0	0
CASSLAGAVNSPLHF	0	1	0	0	0	0	0	0	0	0
CASSLAGDTQYF	0	0	1	0	0	0	0	0	0	0
CASSLAGELFF	0	0	0	1	0	0	0	0	0	0
CASSLAGESSYEQYF	0	0	1	0	0	0	0	0	0	0
CASSLAGGGREQFF	0	1	0	0	0	0	0	0	0	0
CASSLAGGGSEAFF	0	0	0	1	0	0	0	0	0	0
CASSLAGGPNEQFF	0	0	0	0	0	0	1	0	0	0
CASSLAGGRTGELFF	0	0	0	1	0	0	0	0	0	0
CASSLAGGVLKGENNEQFF	0	0	0	0	0	0	0	0	1	0
CASSLAGHTEAFF	0	1	0	0	0	0	0	0	0	0
CASSLAGLAGGMNEQFF	0	0	1	0	0	0	0	0	0	0
CASSLAGNTDTQYF	0	0	0	1	0	0	0	0	0	0
CASSLAGRLYQGEQFF	0	1	0	0	0	0	0	0	0	0
CASSLAGRTSGMPDTQYF	0	1	0	0	0	0	0	0	0	0
CASSLAGVFETQYF	0	0	0	0	0	0	1	0	0	0
CASSLAGWEDTQYF	0	0	1	0	0	0	0	0	0	0
CASSLAGYNEQFF	0	1	0	0	0	0	0	0	0	0
CASSLALGRTNSPLHF	0	1	0	0	0	0	0	0	0	0
CASSLANAGATNEKLFF	0	0	0	0	0	0	1	0	0	0
CASSLANYGYTF	0	0	0	1	0	0	0	0	0	0
CASSLAPGMNTEAFF	0	1	0	0	0	0	0	0	0	0
CASSLAPQDEQFF	0	0	0	0	0	0	1	0	0	0
CASSLARDYEQYF	0	1	0	0	0	0	0	0	0	0
CASSLARSSYNEQFF	0	1	0	0	0	0	0	0	0	0
CASSLAVAGSWREQFF	0	0	0	1	0	0	0	0	0	0
CASSLAYQYETGPHSEKLFF	0	0	0	1	0	0	0	0	0	0
CASSLDGLAGAYEQYF	0	0	0	0	0	0	1	0	0	0
CASSLDGLNYGYTF	0	0	1	0	0	0	0	0	0	0
CASSLDGTAYNYGYTF	0	0	0	0	0	0	1	0	0	0
CASSLDPGPAEQFF	0	0	1	0	0	0	0	0	0	0
CASSLDPGSEQFF	0	1	0	0	0	0	0	0	0	0
CASSLDPSAYNEQFF	0	1	0	0	0	0	0	0	0	0
CASSLDQRDLTYNEQFF	0	0	0	1	0	0	0	0	0	0
CASSLDQTGTDTQYF	0	0	0	0	0	0	1	0	0	0
CASSLDRGLGQPQHF	0	0	0	0	0	0	0	0	1	0
CASSLDSGLAEAFF	0	0	0	1	0	0	0	0	0	0
CASSLDSYEQYF	0	0	0	1	0	0	0	0	0	0
CASSLDTNFYEQYF	0	0	0	0	0	0	1	0	0	0
CASSLEAGGPETQYF	0	0	0	1	0	0	0	0	0	0
CASSLEGETQYF	0	1	0	0	0	0	0	0	0	0
CASSLEGPNQPQHF	0	0	0	1	0	0	0	0	0	0
CASSLEGSAGNTIYF	0	0	0	0	0	1	0	0	0	0
CASSLELAGGGVTGELFF	0	0	0	1	0	0	0	0	0	0
CASSLELAHSYNEQFF	0	0	1	0	0	0	0	0	0	0
CASSLELGSTDTQYF	0	0	0	1	0	0	0	0	0	0
CASSLEPMGDEAFF	0	0	0	0	0	1	0	0	0	0
CASSLETGGNGYTF	0	1	0	0	0	0	0	0	0	0
CASSLETGYEQYF	0	0	1	0	0	0	0	0	0	0
CASSLEVVMETQYF	0	0	0	1	0	0	0	0	0	0
CASSLFPANTEAFF	0	0	0	1	0	0	0	0	0	0
CASSLGASGSTDTQYF	0	1	0	0	0	0	0	0	0	0
CASSLGGGLSYNEQFF	0	1	0	0	0	0	0	0	0	0
CASSLGGIYEEQFF	0	0	1	0	0	0	0	0	0	0
CASSLGGKGTDTQYF	0	0	1	0	0	0	0	0	0	0
CASSLGGPGANVLTF	0	0	0	0	1	0	0	0	0	0
CASSLGGPSGNTIYF	1	0	0	0	0	0	0	0	0	0
CASSLGGQGAGEQYF	0	0	0	0	0	0	0	1	0	0
CASSLGGRGTDTQYF	0	0	1	0	0	0	0	0	0	0
CASSLGGSPLHF	0	1	0	0	0	0	0	0	0	0
CASSLGGTGSYEQYF	0	0	0	1	0	0	0	0	0	0
CASSLGGTYEQYF	0	0	1	0	0	0	0	0	0	0
CASSLGGYEQYF	0	0	1	0	0	0	0	0	0	0
CASSLGHPRDPGELFF	0	0	0	1	0	0	0	0	0	0
CASSLGLAGGGDNEQFF	0	0	0	1	0	0	0	0	0	0
CASSLGLWGEQFF	0	1	0	0	0	0	0	0	0	0
CASSLGNEQYF	0	0	0	1	0	0	0	0	0	0
CASSLGNLAGGRGEQYF	0	1	0	0	0	0	0	0	0	0
CASSLGPAGNTIYF	0	0	0	0	0	0	0	1	0	0
CASSLGPDDYEQYF	0	1	0	0	0	0	0	0	0	0
CASSLGPRAQYF	0	1	0	0	0	0	0	0	0	0
CASSLGQGIYEQYF	0	0	0	1	0	0	0	0	0	0
CASSLGRDYEQYF	0	0	1	0	0	0	0	0	0	0
CASSLGRGELKTQYF	0	0	0	1	0	0	0	0	0	0
CASSLGRGRARTEAFF	0	0	0	0	0	0	0	0	1	0
CASSLGRGTHTEAFF	0	0	0	1	0	0	0	0	0	0
CASSLGRSQETQYF	0	1	0	0	0	0	0	0	0	0
CASSLGSGRSGELFF	0	1	0	0	0	0	0	0	0	0
CASSLGSIRDIQYF	0	0	0	0	0	0	1	0	0	0
CASSLGTGGSRTEAFF	0	0	0	1	0	0	0	0	0	0
CASSLGTSGKETQYF	0	0	0	0	0	0	1	0	0	0
CASSLGTSNEQFF	0	1	0	0	0	0	0	0	0	0
CASSLGTTDTQYF	0	0	0	0	0	0	0	1	0	0
CASSLGTYNEQFF	0	0	0	0	0	1	0	0	0	0
CASSLGVGTYEQYF	0	0	0	1	0	0	0	0	0	0
CASSLGYGITGELFF	0	1	0	0	0	0	0	0	0	0
CASSLHNQPQHF	0	0	0	0	0	0	0	1	0	0
CASSLIDPRGADTQYF	0	0	0	0	0	1	0	0	0	0
CASSLINHTGELFF	0	0	0	1	0	0	0	0	0	0
CASSLKGPMEKLFF	0	1	0	0	0	0	0	0	0	0
CASSLLAGEGEQYF	0	0	0	1	0	0	0	0	0	0
CASSLLAGGLTGELFF	0	0	0	0	0	0	0	0	1	0
CASSLLAGRGGVPYNEQFF	0	0	0	0	0	1	0	0	0	0
CASSLLAYVNTNEKLFF	0	0	0	0	0	0	1	0	0	0
CASSLLDGATGELFF	0	0	0	1	0	0	0	0	0	0
CASSLLETSASTDTQYF	0	0	0	1	0	0	0	0	0	0
CASSLLGGSYEKLFF	0	0	0	1	0	0	0	0	0	0
CASSLLIRFETQYF	0	0	0	1	0	0	0	0	0	0
CASSLLPGNYGYTF	0	0	0	0	0	0	1	0	0	0
CASSLLRGAETQYF	0	0	0	0	0	0	0	0	1	0
CASSLLRYETQYF	0	1	0	0	0	0	0	0	0	0
CASSLLSGGIQETQYF	0	0	0	1	0	0	0	0	0	0
CASSLLSSGSLYNEQFF	1	0	0	0	0	0	0	0	0	0
CASSLLTGSTGELFF	0	0	0	1	0	0	0	0	0	0
CASSLLVPENYGYTF	0	0	0	0	0	0	1	0	0	0
CASSLMGQGSFF	0	1	0	0	0	0	0	0	0	0
CASSLMVGGYTF	0	0	0	0	0	0	0	0	1	0
CASSLNFGDTQYF	0	0	0	0	0	1	0	0	0	0
CASSLNSQETQYF	0	1	0	0	0	0	0	0	0	0
CASSLNVEDTQYF	0	1	0	0	0	0	0	0	0	0
CASSLPDSYNEQFF	0	0	0	0	0	0	1	0	0	0
CASSLPPLYYSGANVLTF	0	0	0	1	0	0	0	0	0	0
CASSLQETGNTIYF	0	0	1	0	0	0	0	0	0	0
CASSLQGAGANVLTF	0	0	0	1	0	0	0	0	0	0
CASSLQGFGNEQFF	0	1	0	0	0	0	0	0	0	0
CASSLQGGYGYTF	0	0	0	0	0	0	0	1	0	0
CASSLQGMNTEAFF	0	0	0	0	0	0	0	1	0	0
CASSLQGVNSEKLFF	0	0	0	1	0	0	0	0	0	0
CASSLRGGSFYETQYF	0	1	0	0	0	0	0	0	0	0
CASSLRGQGVSSTEAFF	0	0	0	1	0	0	0	0	0	0
CASSLRHSNQPQHF	0	1	0	0	0	0	0	0	0	0
CASSLRLESGEQFF	0	0	0	1	0	0	0	0	0	0
CASSLRRLYEQYF	0	0	0	1	0	0	0	0	0	0
CASSLRRVTEAFF	0	0	0	0	0	0	0	1	0	0
CASSLRSNTEAFF	0	1	0	0	0	0	0	0	0	0
CASSLRSSSYNSPLHF	0	0	0	0	0	0	0	0	1	0
CASSLRTGGLETQYF	0	1	0	0	0	0	0	0	0	0
CASSLSAGGPRETQYF	0	1	0	0	0	0	0	0	0	0
CASSLSAGTSNEQFF	0	0	0	0	0	0	1	0	0	0
CASSLSASRHEQFF	0	0	0	1	0	0	0	0	0	0
CASSLSGAHTQYF	0	1	0	0	0	0	0	0	0	0
CASSLSGEGNTIYF	0	0	0	1	0	0	0	0	0	0
CASSLSGGKTQYF	0	0	1	0	0	0	0	0	0	0
CASSLSGQGARGYTF	0	1	0	0	0	0	0	0	0	0
CASSLSGTGYNEQFF	0	0	0	1	0	0	0	0	0	0
CASSLSPDRGRFEKLFF	0	0	0	1	0	0	0	0	0	0
CASSLSRGVWNEQFF	0	0	0	0	0	0	1	0	0	0
CASSLSSGQSTDTQYF	0	1	0	0	0	0	0	0	0	0
CASSLSSGSLETQYF	0	0	1	0	0	0	0	0	0	0
CASSLTAGGDSPLHF	0	0	0	1	0	0	0	0	0	0
CASSLTAKGEQYF	0	1	0	0	0	0	0	0	0	0
CASSLTASGVLSGTQYF	0	0	0	0	0	0	0	0	1	0
CASSLTENIQYF	0	0	0	1	0	0	0	0	0	0
CASSLTGAGKDYGYTF	0	1	0	0	0	0	0	0	0	0
CASSLTPGQGTEKLFF	0	1	0	0	0	0	0	0	0	0
CASSLTPRRGVTGELFF	0	0	0	0	0	1	0	0	0	0
CASSLTSEGANSPLHF	0	0	0	1	0	0	0	0	0	0
CASSLTSGTGGTGELFF	0	0	0	0	0	0	1	0	0	0
CASSLTTGYEKLFF	0	0	0	0	0	0	1	0	0	0
CASSLTTMADTQYF	0	0	0	1	0	0	0	0	0	0
CASSLVEVVSTDAQYF	0	0	0	0	0	0	1	0	0	0
CASSLVFAGALHF	0	0	0	1	0	0	0	0	0	0
CASSLVGGGELFF	0	1	0	0	0	0	0	0	0	0
CASSLVGTLETQYF	0	0	0	0	1	0	0	0	0	0
CASSLVGVSDTQYF	0	1	0	0	0	0	0	0	0	0
CASSLVNQPQHF	0	0	0	0	0	0	0	0	1	0
CASSLVPGLAGDRETQYF	0	1	0	0	0	0	0	0	0	0
CASSLVPHGSGANEQFF	0	0	0	0	0	0	1	0	0	0
CASSLVRAGSGANVLTF	0	0	0	1	0	0	0	0	0	0
CASSLVRGEETQYF	0	1	0	0	0	0	0	0	0	0
CASSLVSGGKYSIQYF	0	0	1	0	0	0	0	0	0	0
CASSLVSGQYYNEQFF	0	0	0	1	0	0	0	0	0	0
CASSLVWDTEAFF	0	0	0	1	0	0	0	0	0	0
CASSLYPTDRGLFGYTF	0	0	0	0	0	1	0	0	0	0
CASSLYRVLAYNEQFF	0	1	0	0	0	0	0	0	0	0
CASSLYSYEQYF	0	0	0	1	0	0	0	0	0	0
CASSLYTGRGQPQHF	0	0	0	0	0	0	0	0	1	0
CASSLYWDRGSPLHF	0	1	0	0	0	0	0	0	0	0
CASSMESGIMAQHF	0	0	0	0	0	0	1	0	0	0
CASSMGTSGEQYF	0	1	0	0	0	0	0	0	0	0
CASSMMAGSQAGEQFF	0	0	0	0	0	0	1	0	0	0
CASSNFRDRRNTEAFF	0	0	0	0	0	0	1	0	0	0
CASSNGQSGAKNIQYF	0	0	0	0	0	0	1	0	0	0
CASSNIRTGKIF	0	0	0	1	0	0	0	0	0	0
CASSNRAEETQYF	0	0	1	0	0	0	0	0	0	0
CASSNRANTGELFF	0	0	1	0	0	0	0	0	0	0
CASSPAGEGQPQHF	0	0	0	1	0	0	0	0	0	0
CASSPAGGRGAFF	0	1	0	0	0	0	0	0	0	0
CASSPAGGRNEQYF	0	0	0	1	0	0	0	0	0	0
CASSPAGLDYEQYF	0	1	0	0	0	0	0	0	0	0
CASSPAREREQYF	0	0	0	0	0	0	0	1	0	0
CASSPDGSGTEAFF	0	0	0	1	0	0	0	0	0	0
CASSPDGSSYNEQFF	0	1	0	0	0	0	0	0	0	0
CASSPDRYGYTF	0	1	0	0	0	0	0	0	0	0
CASSPDSGGRNEQFF	0	1	0	0	0	0	0	0	0	0
CASSPEGRRPGTDTQYF	0	0	0	1	0	0	0	0	0	0
CASSPEPVGNQPQHF	0	1	0	0	0	0	0	0	0	0
CASSPFGGNEQFF	0	0	0	0	0	0	0	0	1	0
CASSPFLRMGNEQFF	0	0	0	0	0	0	0	1	0	0
CASSPFRDGRLGYTF	0	1	0	0	0	0	0	0	0	0
CASSPFRVDEQYF	0	1	0	0	0	0	0	0	0	0
CASSPGAGASSYNEQFF	0	0	0	0	0	0	1	0	0	0
CASSPGASYNYGYTF	0	0	0	0	0	0	1	0	0	0
CASSPGGGAGTDTQYF	0	0	1	0	0	0	0	0	0	0
CASSPGGGGDQYF	0	0	0	0	0	1	0	0	0	0
CASSPGGLAGADTQYF	0	0	0	1	0	0	0	0	0	0
CASSPGGPPGGEQFF	0	0	0	0	0	0	0	1	0	0
CASSPGGQHYNEQFF	0	0	1	0	0	0	0	0	0	0
CASSPGGSSYNEQFF	0	0	0	0	0	0	1	0	0	0
CASSPGLGGNYEQYF	0	0	0	0	0	0	1	0	0	0
CASSPGLGRGQPQHF	0	0	1	0	0	0	0	0	0	0
CASSPGLQETQYF	0	0	0	1	0	0	0	0	0	0
CASSPGLSNTEAFF	0	0	0	0	0	0	0	1	0	0
CASSPGQGEGGYTF	0	0	0	0	0	1	0	0	0	0
CASSPGQGGYEQYF	0	0	0	1	0	0	0	0	0	0
CASSPGTSGYEQYF	0	0	0	1	0	0	0	0	0	0
CASSPGWPQHF	0	0	0	0	1	0	0	0	0	0
CASSPHLPGTSGNTIYF	0	0	0	0	0	0	1	0	0	0
CASSPITGRIEAFF	0	0	0	0	0	0	0	0	1	0
CASSPLAGGGKNIQYF	0	1	0	0	0	0	0	0	0	0
CASSPLAGSSYEQYF	0	1	0	0	0	0	0	0	0	0
CASSPLGEVSYNSPLHF	0	0	0	1	0	0	0	0	0	0
CASSPLPGALTTGELFF	0	0	0	0	0	1	0	0	0	0
CASSPLRQGALTGELFF	0	1	0	0	0	0	0	0	0	0
CASSPLSQGGETQYF	0	0	1	0	0	0	0	0	0	0
CASSPMGGDSPLHF	0	0	0	0	0	0	0	1	0	0
CASSPMTGEVNEQYF	0	1	0	0	0	0	0	0	0	0
CASSPMVNTEAFF	0	1	0	0	0	0	0	0	0	0
CASSPNNLYEQYF	0	0	0	1	0	0	0	0	0	0
CASSPNRGSQPQHF	0	0	0	0	0	0	0	0	1	0
CASSPPDVNTGELFF	0	0	0	0	0	0	1	0	0	0
CASSPPGGPAANVLTF	0	0	1	0	0	0	0	0	0	0
CASSPPGTSSTDTQYF	0	0	0	0	0	0	0	1	0	0
CASSPPRGQGYEQYF	0	1	0	0	0	0	0	0	0	0
CASSPPRRTGGLYNEQFF	0	0	0	0	0	0	0	1	0	0
CASSPPVSGVSYNEQFF	0	0	1	0	0	0	0	0	0	0
CASSPQEGGEQFF	0	1	0	0	0	0	0	0	0	0
CASSPQGQTSPLHF	0	0	1	0	0	0	0	0	0	0
CASSPQSGDRETQYF	0	0	0	1	0	0	0	0	0	0
CASSPRDLEKLFF	0	0	0	0	0	0	0	0	1	0
CASSPRETQGAEYGYTF	0	1	0	0	0	0	0	0	0	0
CASSPRTDTTNEKLFF	0	0	0	0	0	0	1	0	0	0
CASSPRTGGPYEQYF	0	0	0	0	0	0	1	0	0	0
CASSPRTGGREKLFF	0	0	0	1	0	0	0	0	0	0
CASSPRTSTSGGSSYNEQFF	0	1	0	0	0	0	0	0	0	0
CASSPRTTRAHNEQFF	0	0	1	0	0	0	0	0	0	0
CASSPRVAYTYNEQFF	0	0	1	0	0	0	0	0	0	0
CASSPRVDTQYF	0	1	0	0	0	0	0	0	0	0
CASSPSFRHEQYF	0	0	0	1	0	0	0	0	0	0
CASSPSGFPSSYEQYF	0	0	0	0	0	0	0	0	1	0
CASSPSGGWAGELFF	1	0	0	0	0	0	0	0	0	0
CASSPSGVYGTQYF	0	1	0	0	0	0	0	0	0	0
CASSPSLAAYNEQFF	0	1	0	0	0	0	0	0	0	0
CASSPSLEVAGSREFF	0	0	0	0	0	0	1	0	0	0
CASSPSPGAEAFF	0	0	1	0	0	0	0	0	0	0
CASSPSRPSGRALDYGELFF	0	0	1	0	0	0	0	0	0	0
CASSPSSGIFGIGELFF	0	0	0	1	0	0	0	0	0	0
CASSPSSGRHGYTF	0	0	0	0	0	0	1	0	0	0
CASSPSVTEQFF	0	0	0	1	0	0	0	0	0	0
CASSPTAGNGQETQYF	0	0	0	1	0	0	0	0	0	0
CASSPTDLDEETQYF	0	1	0	0	0	0	0	0	0	0
CASSPTGETNQPQHF	0	0	0	0	0	0	0	0	1	0
CASSPTGRPGETQYF	0	0	0	0	0	1	0	0	0	0
CASSPTPIAGRSYEQYF	0	1	0	0	0	0	0	0	0	0
CASSPTSGRWVYEQFF	0	0	0	0	0	0	0	1	0	0
CASSPTTGSGYTF	0	1	0	0	0	0	0	0	0	0
CASSPTTSGSKNEQFF	0	0	0	1	0	0	0	0	0	0
CASSPTVATGEQYF	0	0	0	1	0	0	0	0	0	0
CASSPVADPPYEQYF	0	0	0	0	0	0	1	0	0	0
CASSPVSDISGANVLTF	0	0	0	0	0	1	0	0	0	0
CASSPVVRERDTDTQYF	0	0	0	0	0	0	1	0	0	0
CASSPVVRGTDTQYF	0	0	0	1	0	0	0	0	0	0
CASSPWDGGRGAEAFF	0	1	0	0	0	0	0	0	0	0
CASSPWTGYEQYF	1	0	0	0	0	0	0	0	0	0
CASSPYGTPSNTGELFF	0	0	0	0	0	1	0	0	0	0
CASSPYPGPNEKLFF	0	0	0	1	0	0	0	0	0	0
CASSQAGGGEEQFF	0	0	1	0	0	0	0	0	0	0
CASSQALLTTGELFF	0	1	0	0	0	0	0	0	0	0
CASSQAPAEAYEQYF	0	1	0	0	0	0	0	0	0	0
CASSQAPLNEQYF	0	0	0	0	1	0	0	0	0	0
CASSQDGSGSVTQYF	0	0	0	1	0	0	0	0	0	0
CASSQDGTANTGELFF	0	1	0	0	0	0	0	0	0	0
CASSQDLSGGSGELFF	0	1	0	0	0	0	0	0	0	0
CASSQDPLASYEQYF	0	1	0	0	0	0	0	0	0	0
CASSQDRGKDIQYF	0	0	0	0	0	0	0	1	0	0
CASSQDRGRGYTF	0	1	0	0	0	0	0	0	0	0
CASSQDRPGDIQYF	0	0	1	0	0	0	0	0	0	0
CASSQDSQETQYF	0	0	0	0	0	0	1	0	0	0
CASSQDSTFQTTQYF	0	0	0	0	0	0	0	1	0	0
CASSQEQGDTYEQYF	0	0	0	0	0	0	1	0	0	0
CASSQFGGTDTQYF	0	0	0	1	0	0	0	0	0	0
CASSQFLGDTEAFF	0	0	0	0	0	0	0	1	0	0
CASSQGANYGYTF	0	0	0	1	0	0	0	0	0	0
CASSQGPGSFGTEAFF	0	1	0	0	0	0	0	0	0	0
CASSQGPPDSYNEQFF	0	1	0	0	0	0	0	0	0	0
CASSQGQAPNYGYTF	0	0	0	1	0	0	0	0	0	0
CASSQGQGAPEEQYF	0	0	0	0	0	0	0	1	0	0
CASSQGQGSRELFF	0	1	0	0	0	0	0	0	0	0
CASSQGRERNTIYF	0	1	0	0	0	0	0	0	0	0
CASSQGWGSSNQPQHF	0	0	0	0	0	0	1	0	0	0
CASSQIAGGPNEQYF	0	1	0	0	0	0	0	0	0	0
CASSQIMRNTVQETQYF	0	0	0	1	0	0	0	0	0	0
CASSQLISTSGNYEQYF	0	0	0	1	0	0	0	0	0	0
CASSQLWGYEQYF	0	0	0	1	0	0	0	0	0	0
CASSQNRIDSPLHF	0	0	0	0	0	0	1	0	0	0
CASSQPGLLGETQYF	0	0	0	0	0	0	0	0	1	0
CASSQQKQGGAEAFF	0	0	1	0	0	0	0	0	0	0
CASSQQQGGTQYF	0	1	0	0	0	0	0	0	0	0
CASSQRFLLAGETQYF	0	0	1	0	0	0	0	0	0	0
CASSQRGQGSNTEAFF	0	0	0	0	0	0	1	0	0	0
CASSQRIGGTQYF	0	0	0	1	0	0	0	0	0	0
CASSQRLNEQFF	0	0	0	0	1	0	0	0	0	0
CASSQRQVGDTQYF	0	1	0	0	0	0	0	0	0	0
CASSQRTGPTRKAFF	0	0	0	1	0	0	0	0	0	0
CASSQSAAGVYEQYF	0	0	0	0	0	0	1	0	0	0
CASSQSGRRVSSYEQYF	0	0	0	0	0	1	0	0	0	0
CASSQSNQPQHF	0	1	0	0	0	0	0	0	0	0
CASSQTAGDFEQYF	0	0	0	0	0	1	0	0	0	0
CASSQTWGYNSPLHF	0	0	0	0	0	0	0	1	0	0
CASSQVGEQYF	0	0	1	0	0	0	0	0	0	0
CASSQVGGQTEQYF	0	0	0	0	0	1	0	0	0	0
CASSQVGRDEQYF	0	0	0	0	0	0	0	0	1	0
CASSQVIFYEAFF	0	0	0	0	0	0	1	0	0	0
CASSQVLWANYGYTF	0	0	1	0	0	0	0	0	0	0
CASSRAGFKNIQYF	0	0	0	0	0	0	0	0	1	0
CASSRARQGWTEAFF	0	0	0	0	0	0	1	0	0	0
CASSRASGSYNEQFF	0	1	0	0	0	0	0	0	0	0
CASSRATYGYTF	0	1	0	0	0	0	0	0	0	0
CASSRDTRAEQYF	0	0	0	1	0	0	0	0	0	0
CASSREGQISGNTIYF	0	0	0	0	0	0	0	0	1	0
CASSREVREPRTQYF	0	0	0	1	0	0	0	0	0	0
CASSRGDLNTGELFF	0	0	0	0	0	0	0	0	1	0
CASSRGGPYNEQFF	0	0	0	0	0	0	0	0	1	0
CASSRGGQGAEEQYF	0	1	0	0	0	0	0	0	0	0
CASSRGLAGGENEQFF	0	1	0	0	0	0	0	0	0	0
CASSRGLASYNEQFF	0	1	0	0	0	0	0	0	0	0
CASSRGLGQETQYF	0	0	0	0	0	0	0	0	1	0
CASSRGRDGYTF	0	0	0	0	0	0	0	0	1	0
CASSRHQGSLSGGYTF	0	1	0	0	0	0	0	0	0	0
CASSRKTGPGQPQHF	0	0	0	0	0	0	1	0	0	0
CASSRLAGGNNEQFF	0	0	0	1	0	0	0	0	0	0
CASSRMTEAFF	0	1	0	0	0	0	0	0	0	0
CASSRPAGGVTDTQYF	0	0	0	1	0	0	0	0	0	0
CASSRSGRAYNEQFF	0	0	1	0	0	0	0	0	0	0
CASSRTGTNEKLFF	0	0	0	1	0	0	0	0	0	0
CASSRTLYNEQFF	0	0	0	1	0	0	0	0	0	0
CASSRTSGYEQYF	0	0	0	1	0	0	0	0	0	0
CASSSDLGNSPLHF	0	0	0	0	1	0	0	0	0	0
CASSSDPSYEQYF	0	0	0	0	0	0	0	0	1	0
CASSSEREDQPKTFSTSAP	0	0	0	1	0	0	0	0	0	0
CASSSGAYGYTF	0	1	0	0	0	0	0	0	0	0
CASSSGETQYF	0	1	0	0	0	0	0	0	0	0
CASSSGGLNYGYTF	0	1	0	0	0	0	0	0	0	0
CASSSGGNTEAFF	0	0	0	0	0	1	0	0	0	0
CASSSGGQTYEQYF	0	0	0	1	0	0	0	0	0	0
CASSSGQGRAVYF	0	0	1	0	0	0	0	0	0	0
CASSSGRSTYEQYF	0	1	0	0	0	0	0	0	0	0
CASSSGTGDNSPLHF	0	0	1	0	0	0	0	0	0	0
CASSSGTVDYGYTF	0	0	1	0	0	0	0	0	0	0
CASSSHRQITNEKLFF	0	0	0	1	0	0	0	0	0	0
CASSSIATSGETQYF	0	0	0	0	0	0	1	0	0	0
CASSSIREGQGDEQYF	0	0	0	0	0	0	1	0	0	0
CASSSKETQYF	0	0	1	0	0	0	0	0	0	0
CASSSLGTSPYEQYF	0	0	0	0	0	0	1	0	0	0
CASSSLRHLEQFF	0	0	0	0	0	0	1	0	0	0
CASSSLSTPNTGELFF	0	0	0	1	0	0	0	0	0	0
CASSSPESSGANVLTF	0	0	0	0	0	0	1	0	0	0
CASSSPETQYF	0	0	1	0	0	0	0	0	0	0
CASSSPGTYNEQFF	0	0	0	1	0	0	0	0	0	0
CASSSPSSGTGELFF	0	1	0	0	0	0	0	0	0	0
CASSSQARPQHF	0	0	1	0	0	0	0	0	0	0
CASSSQETQYF	0	0	0	0	0	0	1	0	0	0
CASSSQGGTQYF	0	0	0	1	0	0	0	0	0	0
CASSSRTVHYGYTF	0	0	0	1	0	0	0	0	0	0
CASSSRVPDTQYF	0	0	1	0	0	0	0	0	0	0
CASSSSGQFQETQYF	0	1	0	0	0	0	0	0	0	0
CASSSSGTSDEQFF	0	0	0	0	0	0	1	0	0	0
CASSSTGGLVKNIQYF	0	0	0	1	0	0	0	0	0	0
CASSSTGLSNQPQHF	0	1	0	0	0	0	0	0	0	0
CASSSTGTFTFEPQHF	0	1	0	0	0	0	0	0	0	0
CASSSTNSVNSGNTIYF	0	0	0	0	0	0	1	0	0	0
CASSSTSGATDTQYF	0	0	0	1	0	0	0	0	0	0
CASSSTVNNEQFF	0	1	0	0	0	0	0	0	0	0
CASSSWTSGSYEQYF	0	0	0	1	0	0	0	0	0	0
CASSSYGEQFF	0	0	0	0	0	0	1	0	0	0
CASSSYREGAMNTEAFF	0	0	0	1	0	0	0	0	0	0
CASSSYSGRPDTQYF	0	0	0	0	0	0	1	0	0	0
CASSTEQAVRADTQYF	0	0	0	0	0	1	0	0	0	0
CASSTFGGPYEQYF	0	1	0	0	0	0	0	0	0	0
CASSTGDSSGNTIYF	0	0	1	0	0	0	0	0	0	0
CASSTGGGRRNEKLFF	0	0	0	0	0	0	1	0	0	0
CASSTGKMVYNEQFF	0	0	0	0	0	1	0	0	0	0
CASSTGTGPYEQYF	0	0	0	1	0	0	0	0	0	0
CASSTGTSGNQFF	0	1	0	0	0	0	0	0	0	0
CASSTPGQLNYNEQFF	0	0	0	1	0	0	0	0	0	0
CASSTPGRTNLNEQFF	0	0	0	0	0	1	0	0	0	0
CASSTPGTAPYEQYF	0	0	0	0	1	0	0	0	0	0
CASSTQETQYF	0	0	0	0	0	0	1	0	0	0
CASSTRRDSNQPQHF	0	0	0	0	0	0	1	0	0	0
CASSTRTFRLEAFF	0	0	0	0	0	1	0	0	0	0
CASSTSAHEQFF	0	1	0	0	0	0	0	0	0	0
CASSTSGSDQYF	0	0	0	1	0	0	0	0	0	0
CASSTSSLAYEQYF	0	0	0	0	0	1	0	0	0	0
CASSTTENTEAFF	0	0	0	0	0	0	1	0	0	0
CASSTTTGGSGANVLTF	0	0	0	0	0	0	0	1	0	0
CASSTVWGREAETQYF	0	0	0	0	0	0	1	0	0	0
CASSVADRVVFGYTF	0	1	0	0	0	0	0	0	0	0
CASSVAYEQYF	0	0	1	0	0	0	0	0	0	0
CASSVDEGEGSGYTF	0	0	0	1	0	0	0	0	0	0
CASSVDGDGKNYGYTF	0	0	0	1	0	0	0	0	0	0
CASSVDGLSTEAFF	0	0	0	1	0	0	0	0	0	0
CASSVDGTFNNEQFF	0	1	0	0	0	0	0	0	0	0
CASSVDQETQYF	0	0	1	0	0	0	0	0	0	0
CASSVDQSGANVLTF	0	0	0	1	0	0	0	0	0	0
CASSVEAGERTDTQYF	0	0	0	0	0	1	0	0	0	0
CASSVEGGSGNTIYF	0	0	0	0	0	0	1	0	0	0
CASSVEGLRTDTQYF	0	0	0	1	0	0	0	0	0	0
CASSVEGRGDYGYTF	0	0	1	0	0	0	0	0	0	0
CASSVELAGGLDEQFF	0	1	0	0	0	0	0	0	0	0
CASSVEQGSGNTIYF	0	1	0	0	0	0	0	0	0	0
CASSVETAGYEQYF	0	0	0	0	0	1	0	0	0	0
CASSVGGGRWAYEQYF	0	0	0	0	0	0	0	0	1	0
CASSVGGGVAGSNEQFF	0	1	0	0	0	0	0	0	0	0
CASSVGGSPYEQYF	0	0	0	0	0	0	0	0	1	0
CASSVGILSYNEQFF	0	0	0	0	0	0	1	0	0	0
CASSVGLADYNEQFF	0	1	0	0	0	0	0	0	0	0
CASSVGLFNEQFF	0	0	0	0	0	0	0	0	1	0
CASSVGLNTEAFF	0	0	0	1	0	0	0	0	0	0
CASSVGRGYEQYF	0	0	0	1	0	0	0	0	0	0
CASSVGTGAKNIQYF	0	0	0	1	0	0	0	0	0	0
CASSVGTGGYEQYF	0	0	0	0	0	0	0	0	1	0
CASSVGTSGNPYNEQFF	0	0	0	0	0	0	0	0	1	0
CASSVKGTGFRYEQFF	0	1	0	0	0	0	0	0	0	0
CASSVLGSPRGYTF	0	1	0	0	0	0	0	0	0	0
CASSVNRVQETQYF	0	0	0	0	0	0	0	1	0	0
CASSVQDSYNSPLHF	0	0	0	1	0	0	0	0	0	0
CASSVRDREFGDTQYF	0	0	1	0	0	0	0	0	0	0
CASSVRDRGSGANVLTF	0	0	0	0	0	0	0	1	0	0
CASSVRQGASNEQFF	0	0	1	0	0	0	0	0	0	0
CASSVSGDPGELFF	0	1	0	0	0	0	0	0	0	0
CASSVTGAYGYTF	0	0	0	1	0	0	0	0	0	0
CASSVTGTRSSYEQYF	0	0	1	0	0	0	0	0	0	0
CASSVTPGHTEAFF	0	1	0	0	0	0	0	0	0	0
CASSVYASGHNTGELFF	0	0	0	0	0	0	1	0	0	0
CASSVYGTGRGYEQYF	0	1	0	0	0	0	0	0	0	0
CASSWAGTYEQYF	0	0	0	1	0	0	0	0	0	0
CASSWGHYNEQFF	0	1	0	0	0	0	0	0	0	0
CASSWGRGLTEAFF	0	0	0	0	0	1	0	0	0	0
CASSWGTHSNQPQHF	0	0	0	0	0	0	1	0	0	0
CASSWLAGGLTDTQYF	0	0	0	1	0	0	0	0	0	0
CASSWLLGLPETQYF	0	0	1	0	0	0	0	0	0	0
CASSWRGRGTTNEKLFF	0	1	0	0	0	0	0	0	0	0
CASSWTEQGEQYF	0	0	0	0	0	0	1	0	0	0
CASSWTGELFF	0	0	0	0	0	0	0	0	1	0
CASSWTGGQVDNEQFF	0	0	0	0	0	0	0	0	1	0
CASSWVEMMETQYF	0	0	0	0	0	0	1	0	0	0
CASSYFVSGSLSYEQYF	0	0	0	0	0	0	1	0	0	0
CASSYGGETQPQHF	0	0	0	1	0	0	0	0	0	0
CASSYGQGGPDTQYF	0	0	1	0	0	0	0	0	0	0
CASSYGTPTYNEQFF	0	0	0	1	0	0	0	0	0	0
CASSYGTSGSYEQYF	0	0	0	0	0	1	0	0	0	0
CASSYGTSNEQFF	1	0	0	0	0	0	0	0	0	0
CASSYLGTSGQAKNIQYF	0	0	1	0	0	0	0	0	0	0
CASSYPGGGNTEAFF	0	0	0	0	0	0	0	1	0	0
CASSYPTRTGGNSPLHF	0	1	0	0	0	0	0	0	0	0
CASSYQIQGSPVNEQFF	0	0	0	0	0	0	1	0	0	0
CASSYRDGSSYEQYF	0	0	0	0	0	0	0	1	0	0
CASSYRDRGYEQYF	0	1	0	0	0	0	0	0	0	0
CASSYRGRPNTGELFF	0	1	0	0	0	0	0	0	0	0
CASSYRPPETQYF	0	0	0	1	0	0	0	0	0	0
CASSYRTVNTEAFF	0	0	0	0	0	0	0	1	0	0
CASSYSALGGYEQYF	0	0	0	0	0	0	0	0	1	0
CASSYSESYEQYF	0	0	0	0	1	0	0	0	0	0
CASSYSGLAGGLFEQFF	0	0	0	0	0	0	1	0	0	0
CASSYSGTGGSYEQYF	0	0	0	1	0	0	0	0	0	0
CASSYSIRYEQYF	0	0	0	0	0	0	1	0	0	0
CASSYSPVWGTGELFF	0	0	0	1	0	0	0	0	0	0
CASSYSRDGYTF	0	0	0	1	0	0	0	0	0	0
CASSYSRDRVSGYTF	0	0	0	0	0	0	0	0	1	0
CASSYSRDTEAFF	0	0	0	0	0	0	1	0	0	0
CASSYSRDTHNEQFF	0	1	0	0	0	0	0	0	0	0
CASSYSRSHNEQFF	0	0	0	1	0	0	0	0	0	0
CASSYSTRAGIINEQFF	0	0	0	1	0	0	0	0	0	0
CASSYSWGSSYNSPLHF	0	0	0	0	1	0	0	0	0	0
CASSYTGISNQPQHF	0	1	0	0	0	0	0	0	0	0
CASSYTGTGHYEQYF	0	1	0	0	0	0	0	0	0	0
CASSYTLNQPQHF	0	0	0	0	0	0	1	0	0	0
CASSYVAGNIYGYTF	0	0	0	1	0	0	0	0	0	0
CASSYYEQYF	0	0	1	0	0	0	0	0	0	0
CASTAGSSYNEQFF	0	1	0	0	0	0	0	0	0	0
CASTERLESPTAGELFF	0	0	0	1	0	0	0	0	0	0
CASTFSGPRYNEQFF	0	0	1	0	0	0	0	0	0	0
CASTGANTGELFF	0	0	0	0	0	0	1	0	0	0
CASTGGQGYGGSPLHF	0	1	0	0	0	0	0	0	0	0
CASTGTGNTEAFF	0	0	0	0	0	0	1	0	0	0
CASTHASTDTQYF	0	0	1	0	0	0	0	0	0	0
CASTKGLDYEQYF	0	1	0	0	0	0	0	0	0	0
CASTKSWTSRETQYF	1	0	0	0	0	0	0	0	0	0
CASTLADPSNEQFF	0	1	0	0	0	0	0	0	0	0
CASTLPRETGNEQFF	0	0	0	0	0	0	1	0	0	0
CASTNPGRIHEQFF	0	1	0	0	0	0	0	0	0	0
CASTPGQGRISYEQYF	0	0	0	0	0	0	1	0	0	0
CASTPQPGTSTDTQYF	0	0	0	0	0	0	0	0	1	0
CASTQGEMNTEAFF	1	0	0	0	0	0	0	0	0	0
CASTQNVGQYGYTF	0	1	0	0	0	0	0	0	0	0
CASTQTGGSQYF	0	0	0	0	0	0	1	0	0	0
CASTRDMYEQYF	0	1	0	0	0	0	0	0	0	0
CASTRERSSYNEQFF	0	0	0	1	0	0	0	0	0	0
CASTRGPGYGYTF	0	1	0	0	0	0	0	0	0	0
CASTWTASHQPQHF	0	0	0	0	0	0	0	0	1	0
CASYPITGRRTYYNEQFF	0	0	1	0	0	0	0	0	0	0
CASYSARGYTF	0	1	0	0	0	0	0	0	0	0
CATGGLGETQYF	0	0	1	0	0	0	0	0	0	0
CATGMAFF	0	0	0	0	0	0	1	0	0	0
CATLELAGEEELFF	0	0	0	0	0	0	1	0	0	0
CATLPRTGWNTEAFF	0	1	0	0	0	0	0	0	0	0
CATLQRGDSGNTIYF	0	0	0	0	0	0	1	0	0	0
CATMAWPTLNYGYTF	0	0	0	0	0	0	1	0	0	0
CATQCLPMYEQYF	0	0	1	0	0	0	0	0	0	0
CATQEGEGSTDTQYF	0	0	0	0	0	0	1	0	0	0
CATRIGFNNEQFF	0	1	0	0	0	0	0	0	0	0
CATRLAQNTGELFF	0	0	0	1	0	0	0	0	0	0
CATRPGRNRNNEQFF	0	0	1	0	0	0	0	0	0	0
CATRRATYNEQFF	0	0	0	1	0	0	0	0	0	0
CATSDAGVRTDTQYF	0	0	0	0	0	0	1	0	0	0
CATSDFGRSTDTQYF	0	0	0	0	0	0	0	0	1	0
CATSDLDRNTGELFF	0	0	0	0	0	0	0	0	1	0
CATSDLRLARETQYF	0	0	0	0	0	0	1	0	0	0
CATSDPLSMGREYNEQFF	0	0	0	1	0	0	0	0	0	0
CATSDPRHGRTTGELFF	0	1	0	0	0	0	0	0	0	0
CATSDPRVRGYTF	1	0	0	0	0	0	0	0	0	0
CATSEQARGNEKLFF	0	1	0	0	0	0	0	0	0	0
CATSETSQTDNEQFF	0	0	1	0	0	0	0	0	0	0
CATSGITDGNYEQYF	0	0	0	0	0	0	1	0	0	0
CATSKDNSYEQYF	0	1	0	0	0	0	0	0	0	0
CATSKQGAAYEQYF	0	0	0	0	0	0	0	0	1	0
CATSRARDQETQYF	0	1	0	0	0	0	0	0	0	0
CATSRDLGVENTEAFF	0	0	1	0	0	0	0	0	0	0
CATSRDSGSYYEQYF	0	0	1	0	0	0	0	0	0	0
CATSREDQAYETQYF	0	1	0	0	0	0	0	0	0	0
CATSREGRGRSETQYF	0	0	0	0	0	0	0	1	0	0
CATSRQGQPQHF	0	0	0	0	0	0	0	0	1	0
CATSRSKLAGVADTQYF	0	0	0	1	0	0	0	0	0	0
CATSRTTGTGRYEQYF	0	0	0	0	0	1	0	0	0	0
CATSRVRESYEQYF	0	0	0	0	0	0	0	1	0	0
CATSRVRGQTGLFNEQFF	0	0	0	1	0	0	0	0	0	0
CATSSLQGTYEQYF	0	0	0	0	0	0	0	1	0	0
CATSSNIGTVFF	0	1	0	0	0	0	0	0	0	0
CATSSTGTARGYTF	0	0	0	1	0	0	0	0	0	0
CATSTSTDTQYF	0	0	0	0	0	0	1	0	0	0
CATTPRGLVYTGELFF	0	0	0	1	0	0	0	0	0	0
CATVLGHGYTF	0	0	0	1	0	0	0	0	0	0
CATWARTGRADTQYF	0	0	0	0	0	0	0	1	0	0
CAWAGQGLYEQYF	0	1	0	0	0	0	0	0	0	0
CAWEGQVVSGYTF	0	0	0	0	0	0	1	0	0	0
CAWGGQGKGEQYF	0	0	0	0	0	0	0	1	0	0
CAWGGYGYTF	0	0	0	0	0	0	1	0	0	0
CAWIDIRDYGYTF	0	0	0	0	0	0	0	1	0	0
CAWRDGYSPLHF	0	0	0	0	0	0	1	0	0	0
CAWSADSQNTEAFF	0	0	0	1	0	0	0	0	0	0
CAWSASGSGTDTQYF	0	1	0	0	0	0	0	0	0	0
CAWSEWENTGELFF	0	0	0	1	0	0	0	0	0	0
CAWSGLDSDYNSPLHF	0	1	0	0	0	0	0	0	0	0
CAWSGVGNQPQHF	0	0	0	0	0	0	0	0	1	0
CAWSQGTGGEKLFF	0	0	0	1	0	0	0	0	0	0
CAWSVGETQYF	0	0	1	0	0	0	0	0	0	0
CAWSVRGRAEYTGELFF	0	0	0	0	0	0	0	0	1	0
CGASARQNQPQHF	0	1	0	0	0	0	0	0	0	0
CGTSGQGVPTDTQYF	0	0	0	0	0	0	0	1	0	0
CRAILAGEDTQYF	0	0	1	0	0	0	0	0	0	0
CSAAPGLTSYEQYF	0	0	0	1	0	0	0	0	0	0
CSADPGQGNYGYTF	0	0	0	1	0	0	0	0	0	0
CSAEGQDPYEQYF	0	1	0	0	0	0	0	0	0	0
CSAEGSSYEQYF	0	0	0	0	1	0	0	0	0	0
CSAFLAGHEQFF	0	0	0	0	0	0	1	0	0	0
CSAGPDTGATQYF	0	0	0	0	0	0	1	0	0	0
CSAGSGDPLNNEQFF	0	1	0	0	0	0	0	0	0	0
CSAHIGTGNTGELFF	0	0	0	0	0	1	0	0	0	0
CSAHLGGFYGYTF	0	1	0	0	0	0	0	0	0	0
CSAHQTSGALQETQYF	0	0	0	0	0	0	1	0	0	0
CSAIGGNNQPQHF	0	0	0	0	0	1	0	0	0	0
CSAKGTSGSPEQFF	0	0	0	0	0	1	0	0	0	0
CSAKPRTGLVDNEQFF	0	0	0	0	0	0	1	0	0	0
CSAKTSRFYNEQFF	0	0	0	0	0	0	1	0	0	0
CSALDGVGEQYF	0	1	0	0	0	0	0	0	0	0
CSALTGTSGRTETQYF	0	0	0	0	0	0	1	0	0	0
CSANGGTGGFGYTF	0	0	0	0	0	0	0	0	1	0
CSANLGLVGFF	0	0	1	0	0	0	0	0	0	0
CSANQGQTLEQYF	0	0	0	0	0	0	0	0	1	0
CSANRARGGYTF	0	0	0	0	0	0	0	1	0	0
CSANTEDGMNTEAFF	0	0	0	0	1	0	0	0	0	0
CSAPAGFYGYTF	0	0	0	0	0	1	0	0	0	0
CSAPGRVEGQYF	0	1	0	0	0	0	0	0	0	0
CSAPGTSSLDEQFF	0	1	0	0	0	0	0	0	0	0
CSAPKTSTNEKLFF	0	0	0	0	0	0	1	0	0	0
CSAPSDRENTEAFF	0	0	0	0	0	0	1	0	0	0
CSAPSGGRTSDTQYF	0	0	0	0	0	0	0	1	0	0
CSAPTGGFYGYTF	0	0	1	0	0	0	0	0	0	0
CSAPTGGSEQFF	0	0	0	0	0	1	0	0	0	0
CSAQDSPYDDEQYF	0	1	0	0	0	0	0	0	0	0
CSAQGEGLAGSGSYNEQFF	0	1	0	0	0	0	0	0	0	0
CSAQGRGLWGGELFF	0	0	1	0	0	0	0	0	0	0
CSARAANLDGYTF	0	0	0	0	0	0	1	0	0	0
CSARALALDGYTF	0	0	0	0	0	0	1	0	0	0
CSARALGFGSYEQYF	0	0	0	1	0	0	0	0	0	0
CSARAPTTYQETQYF	0	0	0	1	0	0	0	0	0	0
CSARDEAYEQYF	0	1	0	0	0	0	0	0	0	0
CSARDFRRGALSNQPQHF	0	0	1	0	0	0	0	0	0	0
CSARDHVRGARNEQFF	0	0	0	1	0	0	0	0	0	0
CSARDLAGGWVEQYF	0	0	0	1	0	0	0	0	0	0
CSARDPGTRGETQYF	0	0	0	1	0	0	0	0	0	0
CSARDPQGAATDTQYF	0	0	0	0	0	1	0	0	0	0
CSARDPRTGVGTEAFF	0	1	0	0	0	0	0	0	0	0
CSARDPSRPLAGAIYEQYF	0	0	0	0	0	0	1	0	0	0
CSARDRAGRGEETQYF	0	0	0	0	0	0	1	0	0	0
CSARDSLFWGGTDTQYF	0	0	0	0	0	0	0	0	1	0
CSARDYPIGVRTDTQYF	0	1	0	0	0	0	0	0	0	0
CSAREGRKNIQYF	0	1	0	0	0	0	0	0	0	0
CSAREYITYEQYF	0	0	0	1	0	0	0	0	0	0
CSARFGREGGYTF	0	0	1	0	0	0	0	0	0	0
CSARGGPRTQSSYNEQFF	0	0	0	0	0	0	0	0	1	0
CSARGLWILGNEQFF	0	0	0	0	0	0	0	0	1	0
CSARGPIQFF	1	0	0	0	0	0	0	0	0	0
CSARGVGPEQYF	0	1	0	0	0	0	0	0	0	0
CSARMSETLNEQFF	0	0	0	0	0	0	0	1	0	0
CSARPFSGPYSVLHF	0	0	1	0	0	0	0	0	0	0
CSARPGPYEQYF	0	0	0	0	0	0	0	0	1	0
CSARPPTAMNTEAFF	0	1	0	0	0	0	0	0	0	0
CSARQANLGLDTQYF	0	0	0	0	0	0	1	0	0	0
CSARRLDSYEQYF	1	0	0	0	0	0	0	0	0	0
CSARRTEAFF	0	0	0	0	0	0	0	1	0	0
CSARSPAHSPLHF	0	0	1	0	0	0	0	0	0	0
CSARTAGGTAEAFF	0	1	0	0	0	0	0	0	0	0
CSARTEIGPYNEQFF	0	0	0	1	0	0	0	0	0	0
CSARVGTGGAGNQPQHF	0	0	0	0	0	0	1	0	0	0
CSARVRAEAFF	0	0	0	0	0	1	0	0	0	0
CSARVWNTDTQYF	0	0	0	0	0	0	1	0	0	0
CSASGQGSEQYF	0	1	0	0	0	0	0	0	0	0
CSASGTGGETEAFF	0	1	0	0	0	0	0	0	0	0
CSASGYEREGPYEQYF	0	1	0	0	0	0	0	0	0	0
CSASIDNYGYTF	0	0	1	0	0	0	0	0	0	0
CSASLAGGETQYF	0	0	0	1	0	0	0	0	0	0
CSASLGYGYTF	0	0	0	0	0	0	0	0	1	0
CSASPGTGFGTEAFF	0	0	0	0	0	0	0	1	0	0
CSASRTGLAVETQYF	0	0	0	0	0	0	0	1	0	0
CSASSGRNYEQYF	0	0	1	0	0	0	0	0	0	0
CSASSYSIADEQYF	0	0	0	0	0	1	0	0	0	0
CSATDHGGNTEAFF	0	0	1	0	0	0	0	0	0	0
CSATGQGNYGYTF	0	0	0	0	0	0	1	0	0	0
CSATLGGVNTEAFF	0	1	0	0	0	0	0	0	0	0
CSATPTDSSYNSPLHF	0	1	0	0	0	0	0	0	0	0
CSATSLGLDYNEQFF	0	1	0	0	0	0	0	0	0	0
CSATVDNWTSGITDTQYF	0	0	0	1	0	0	0	0	0	0
CSATYKGVSSVYEQYF	0	0	0	1	0	0	0	0	0	0
CSAVAGGTKETQYF	0	0	1	0	0	0	0	0	0	0
CSAVQREEYNEQFF	0	0	0	0	0	0	1	0	0	0
CSAWSGNSYEQYF	0	0	0	1	0	0	0	0	0	0
CSAYPLAGDRTYNEQFF	0	0	0	0	0	0	0	1	0	0
CSDHRGWTEAFF	0	0	1	0	0	0	0	0	0	0
CSGAGGRVLDTQYF	0	0	0	0	1	0	0	0	0	0
CSGLFMNTEAFF	0	0	0	0	0	0	1	0	0	0
CSGNTGRNTQYF	0	1	0	0	0	0	0	0	0	0
CSHTGLSNEQYF	0	0	0	0	0	0	1	0	0	0
CSPGQPTEAFF	0	1	0	0	0	0	0	0	0	0
CSPGQSNQPQHF	0	1	0	0	0	0	0	0	0	0
CSPSGTSGSSEQFF	0	1	0	0	0	0	0	0	0	0
CSPTGVGEGLQETQYF	0	0	1	0	0	0	0	0	0	0
CSSSTSGRGDEQFF	0	1	0	0	0	0	0	0	0	0
CSVAADPATNEKLFF	0	0	0	0	0	0	1	0	0	0
CSVAPRDREANYGYTF	0	0	0	0	1	0	0	0	0	0
CSVDSWRTGESRTLGETQYF	0	1	0	0	0	0	0	0	0	0
CSVEDLRNEQFF	0	0	0	0	0	0	1	0	0	0
CSVEDQAQLTDTQYF	0	1	0	0	0	0	0	0	0	0
CSVEDRGQTYEQYF	0	0	0	0	0	0	0	0	1	0
CSVEEGGTGNTIYF	0	0	1	0	0	0	0	0	0	0
CSVEGTSGTYEQYF	0	0	0	1	0	0	0	0	0	0
CSVEGTVGNEQFF	0	0	0	0	0	0	1	0	0	0
CSVELAGLAGDSPLGDTQYF	0	0	0	1	0	0	0	0	0	0
CSVENGQGNTIYF	0	0	0	0	0	0	0	0	1	0
CSVETGFGNIQYF	0	0	0	0	0	1	0	0	0	0
CSVEVGQLGSEQYF	0	0	0	0	0	0	1	0	0	0
CSVEVRHDGEQFF	0	0	1	0	0	0	0	0	0	0
CSVGDLGGSGRGQFF	0	0	0	0	0	0	1	0	0	0
CSVGGQTNEQFF	1	0	0	0	0	0	0	0	0	0
CSVMLEGGNEKLFF	0	0	1	0	0	0	0	0	0	0
CSVRFPAGKVGELFF	0	1	0	0	0	0	0	0	0	0
CSVTTSGRANTLF	0	0	1	0	0	0	0	0	0	0
CSVVGGPTGDEQFF	0	0	0	0	1	0	0	0	0	0
CSVVRDDGSYEQYF	0	0	0	0	0	0	1	0	0	0
CTYTGQGPYTQYF	0	0	0	0	0	0	0	0	1	0
